# An organoid and multi-organ developmental cell atlas reveals multilineage fate specification in the human intestine

**DOI:** 10.1101/2020.07.24.219147

**Authors:** Qianhui Yu, Umut Kilik, Emily M. Holloway, Yu-Hwai Tsai, Angeline Wu, Joshua H. Wu, Michael Czerwinski, Charlie Childs, Zhisong He, Ian A. Glass, Peter D. R. Higgins, Barbara Treutlein, Jason R. Spence, J. Gray Camp

## Abstract

Human intestinal organoids (HIOs) generated from pluripotent stem cells provide extraordinary opportunities to explore development and disease. Here, we generate a single-cell transcriptome reference atlas from HIOs and from multiple developing human organs to quantify the specificity of HIO cell fate acquisition, and to explore alternative fates. We identify epithelium-mesenchyme interactions, transcriptional regulators involved in cell fate specification, and stem cell maturation features in the primary tissue that are recapitulated in HIOs. We use an HIO time course to reconstruct the molecular dynamics of intestinal stem cell emergence, as well as the specification of multiple mesenchyme subtypes. We find that the intestinal master regulator CDX2 correlates with distinct phases of epithelial and mesenchymal development, and CDX2 deletion perturbs the differentiation of both intestinal epithelium and mesenchyme. Collectively our data provides a comprehensive and quantitative assessment of HIO development, and illuminates the molecular machinery underlying endodermal and mesodermal cell fate specification.
