## Supplemental Table 1 for "An organoid and multi-organ developmental cell atlas reveals multilineage fate specification in the human intestine"

### Sheet: Tissue and Organoid List
Sample	10x Library Chemistry	Cell Ranger Version	Sequencing ID	Age	Tissue	Individual	Organ	Reference	Accession ID	Gel Type	Media Type	Sex
HT-01_D122_Duodenum_1	Single Cell 3' v2	2.0.0	2182-5	D122	Duodenum	HT-01	Small Intestine	Czerwisnki et al.,2020	NA	NA	NA	Female
HT-01_D122_Duodenum_2	Single Cell 3' v2	2.0.0	2182-6	D122	Duodenum	HT-01	Small Intestine	Czerwisnki et al.,2020	NA	NA	NA	Female
HT-172_D127_Duodenum_1	Single Cell 3' v2	2.1.1	2250-1	D127	Duodenum	HT-172	Small Intestine	Czerwisnki et al.,2020	NA	NA	NA	Female
HT-172_D127_Duodenum_2	Single Cell 3' v2	2.1.1	2250-2	D127	Duodenum	HT-172	Small Intestine	Czerwisnki et al.,2020	NA	NA	NA	Female
HT-182_D125_Lung-airway-trachea	Single Cell 3' v2	2.1.1	NA	D125	Lung-airway-trachea	HT-182	Lung	Miller and Yu et al., 2020	E-MTAB-8221
HT-182_D125_Lung-Distal	Single Cell 3' v2	2.1.1	NA	D125	Lung-distal	HT-182	Lung	Miller and Yu et al., 2020	E-MTAB-8221
HT-184_D85_Duodenum	Single Cell 3' v2	2.1.1	2292-1	D85	Duodenum	HT-184	Small Intestine	Holloway et al. 2020	NA	NA	NA	Male
HT-187_D103_Lung-airway	Single Cell 3' v2	2.1.1	NA	D103	Lung-airway	HT-187	Lung	Miller and Yu et al., 2020	E-MTAB-8221
HT-187_D103_Lung-Distal	Single Cell 3' v2	2.1.1	NA	D103	Lung-distal	HT-187	Lung	Miller and Yu et al., 2020	E-MTAB-8221
HT-187_D103_Lung-tracheal-epi	Single Cell 3' v2	2.1.1	NA	D103	Lung-tracheal-epi	HT-187	Lung	Miller and Yu et al., 2020	E-MTAB-8221
HT-189_D145_Lung-tracheal-epi	Single Cell 3' v2	2.1.1	NA	D145	Lung-tracheal-epi	HT-189	Lung	Miller and Yu et al., 2020	E-MTAB-8221
HT-228_D101_Colon	Single Cell 3' v2	2.2.0	2511-1	D101	Colon	HT-228	Colon	unpublished	NA	NA	NA	Male
HT-228_D101_Duodenum	Single Cell 3' v2	2.2.0	2511-2	D101	Duodenum	HT-228	Small Intestine	Czerwisnki et al.,2020	NA	NA	NA	Male
HT-228_D101_Ileum	Single Cell 3' v2	2.2.0	2511-3	D101	Ileum	HT-228	Small Intestine	unpublished	NA	NA	NA	Male
HT-228_D101_Liver	Single Cell 3' v2	2.2.0	2511-4	D101	Liver	HT-228	Liver	unpublished	NA	NA	NA	Male
HT-231_D117_Esophagus	Single Cell 3' v2	3.0.0	2598-17	D117	Esophagus	HT-231	Esophagus	unpublished	NA	NA	NA	Male
HT-231_D117_Stomach-antrum	Single Cell 3' v2	3.0.0	2598-18	D117	Stomach-antrum	HT-231	Stomach	unpublished	NA	NA	NA	Male
HT-231_D117_Stomach-corpus	Single Cell 3' v2	3.0.0	2598-19	D117	Stomach-corpus	HT-231	Stomach	unpublished	NA	NA	NA	Male
HT-232_D100_Esophagus	Single Cell 3' v2	3.0.0	2598-20	D100	Esophagus	HT-232	Esophagus	unpublished	NA	NA	NA	Male
HT-232_D100_Stomach-antrum	Single Cell 3' v2	3.0.0	2598-21	D100	Stomach-antrum	HT-232	Stomach	unpublished	NA	NA	NA	Male
HT-232_D100_Stomach-corpus	Single Cell 3' v2	3.0.0	2598-22	D100	Stomach-corpus	HT-232	Stomach	unpublished	NA	NA	NA	Male
HT-234_D80_Colon	Single Cell 3' v2	3.0.0	2598-23	D80	Colon	HT-234	Colon	unpublished	NA	NA	NA	Male
HT-234_D80_Duodenum	Single Cell 3' v2	3.0.0	2598-24	D80	Duodenum	HT-234	Small Intestine	Czerwisnki et al.,2020	NA	NA	NA	Male
HT-234_D80_Ileum	Single Cell 3' v2	3.0.0	2598-25	D80	Ileum	HT-234	Small Intestine	unpublished	NA	NA	NA	Male
HT-234_D80_Jejunum	Single Cell 3' v2	3.0.0	2598-26	D80	Jejunum	HT-234	Small Intestine	unpublished	NA	NA	NA	Male
HT-234_D80_Lung-airway	Single Cell 3' v3	3.0.0	NA	D80	Lung-airway	HT-234	Lung	Miller and Yu et al., 2020	E-MTAB-8221
HT-234_D80_Lung-Distal	Single Cell 3' v3	3.0.0	NA	D80	Lung-distal	HT-234	Lung	Miller and Yu et al., 2020	E-MTAB-8221
HT-236_D132_Colon	Single Cell 3' v2	3.0.0	2598-27	D132	Colon	HT-236	Colon	unpublished	NA	NA	NA	Female
HT-236_D132_Duodenum	Single Cell 3' v2	3.0.0	2598-28	D132	Duodenum	HT-236	Small Intestine	Czerwisnki et a.l,2020	NA	NA	NA	Female
HT-236_D132_Ileum	Single Cell 3' v2	3.0.0	2598-29	D132	Ileum	HT-236	Small Intestine	Holloway et al. 2020	NA	NA	NA	Female
HT-243_D47_Small-intestine	Single Cell 3' v2	3.0.0	2598-31	D47	Small-intestine	HT-243	Small Intestine	Czerwisnki et al.,2020	NA	NA	NA	Male
HT-243_D47_Stomach	Single Cell 3' v2	3.0.0	2598-30	D47	Stomach	HT-243	Stomach	unpublished	NA	NA	NA	Male
HT-260_D59_Proximal-small-intestine	Single Cell 3' v3	3.0.0	2757-2	D59	Proximal-small-intestine	HT-260	Small Intestine	Czerwisnki et al.,2020	NA	NA	NA	Female
HT-274_D72_Duodenum	Single Cell 3' v3	3.0.0	2856-1	D72	Duodenum	HT-274	Small Intestine	Czerwisnki et al.,2020	NA	NA	NA	Female
Adult_HT-185_Adult_Duo	Single Cell 3' v2	2.1.1	2292-2	54 year old	Duodenum	HT-185	Small Intestine	unpublished	NA	NA	NA	Male
Adult_HT-188_Adult_Duo	Single Cell 3' v2	2.1.1	2321-5	50 year old	Duodenum	HT-188	Small Intestine	unpublished	NA	NA	NA	Female
HT-000_D-5_DE	Single Cell 3' v2	3.0.0	2598-16	D-5	DE	HT-000	Organoid	unpublished	NA	NA	NA	Female
HT-002_D3_HIO	Single Cell 3' v2	3.0.0	2598-10	D3	HIO	HT-002	Organoid	Holloway et al.,2020	NA	Matrigel	ENR	Female
HT-003_D7_HIO	Single Cell 3' v2	3.0.0	2598-14	D7	HIO	HT-003	Organoid	unpublished	NA	Matrigel	ENR	Female
HT-004_D14_HIO	Single Cell 3' v2	3.0.0	2598-4	D14	HIO	HT-004	Organoid	unpublished	NA	Matrigel	ENR	Female
HT-005_D28_HIO	Single Cell 3' v2	3.0.0	2598-8	D28	HIO	HT-005	Organoid	unpublished	NA	Matrigel	ENR	Female
HT-006_D30_HIO	Single Cell 3' v2	2.0.0	2182-1	D30	HIO	HT-006	Organoid	unpublished	NA	Matrigel	ENR	Male
HT-001_D0_HIO (D5 spheroids)	Single Cell 3' v2	3.0.0	2598-15	D0	HIO	HT-001	Organoid	Holloway et al., 2020	NA	NA	NA	Female
HT-007_W4_tHIO	Single Cell 3' v2	2.1.1	2302-1	D28	tHIO	HT-007	Organoid	unpublished	NA	Matrigel	ENR	Female
HT-008_W8_tHIO	Single Cell 3' v2	2.1.1	2354-1	D56	tHIO	HT-008	Organoid	unpublished	NA	Matrigel	ENR	Female
Sample_C-01_D59_CDX2-WT-HIO	Single Cell 3' v3	3.1.0	NovaA-195-500-AW-1	D59	CDX2-WT-HIO	C-01	Organoid	unpublished	NA	Matrigel	ENR	Female
Sample_C-02_D44_CDX2-KO-HIO	Single Cell 3' v3	3.1.0	NovaA-195-500-AW-2	D44	CDX2-KO-HIO	C-02	Organoid	unpublished	NA	Matrigel	ENR	Female

### Sheet: Data quality check
	Cell number	UMI_number_median	Gene_number_median	Percent_mito_median
Sample_HT-000_d-5_DE	2054	37360.5	5864.5	0.0304733
Sample_HT-001_d0_HIO	965	32875	5367	0.0214164
Sample_HT-002_d3_HIO	4797	5419	2095	0.0332519
Sample_HT-003_d7_HIO	1908	25147	5000.5	0.0338205
Sample_HT-004_d14_HIO	5464	13278.5	3516.5	0.0215239
Sample_HT-005_d28_HIO	3494	18206	3903	0.0284893
Sample_HT-006_d30_HIO	2413	16070	3355	0.0440534
Sample_C-01_d59_CDX2-WT-HIO	2926	14049	3989	0.0637815
Sample_C-02_d44_CDX2-KO-HIO	3504	22235	5030.5	0.0567877
Sample_HT-007_w4_tHIO	1992	17354.5	3914	0.0431812
Sample_HT-008_w8_tHIO	1868	15828.5	3845.5	0.0533344
Sample_HT-01_d122_Duodenum_1	2052	6409	2620.5	0.0302405
Sample_HT-01_d122_Duodenum_2	7264	2916.5	1551	0.0227411
Sample_HT-172_d127_Duodenum_1	4397	2439	1351	0.0158395
Sample_HT-172_d127_Duodenum_2	4766	2258.5	1267.5	0.0166213
Sample_HT-182_d125_Lung-airway-trachea	8055	2348	1325	0.00975564
Sample_HT-182_d125_Lung-distal	15564	2160.5	1284	0.00765697
Sample_HT-184_d85_Duodenum	1387	9782	3472	0.0390505
Sample_HT-187_d103_Lung-airway	6040	2799	1532	0.0152181
Sample_HT-187_d103_Lung-distal	6745	2550	1518	0.0185801
Sample_HT-187_d103_Lung-tracheal-epi	3554	5070.5	2231.5	0.034286
Sample_HT-189_d145_Lung-tracheal-epi	3674	5909	2151.5	0.0249119
Sample_HT-228_d101_Colon	3952	3189	1766	0.0241705
Sample_HT-228_d101_Duodenum	4201	4065	2052	0.0232877
Sample_HT-228_d101_Ileum	6488	2972	1666	0.0276092
Sample_HT-228_d101_Liver	4075	14759	2175	0.0191127
Sample_HT-231_d117_Esophagus	1796	5145	2404.5	0.0354341
Sample_HT-231_d117_Stomach-antrum	1409	3775	1884	0.0303688
Sample_HT-231_d117_Stomach-corpus	1644	3313	1777	0.0249766
Sample_HT-232_d100_Esophagus	2920	7340	2856	0.0424405
Sample_HT-232_d100_Stomach-antrum	2619	3532	1843	0.0263158
Sample_HT-232_d100_Stomach-corpus	2892	3153.5	1701.5	0.0245578
Sample_HT-234_d80_Colon	3589	4391	2197	0.0196158
Sample_HT-234_d80_Duodenum	3210	4361.5	2159.5	0.0214259
Sample_HT-234_d80_Ileum	3492	4849.5	2361	0.0239595
Sample_HT-234_d80_Jejunum	4312	4466.5	2187.5	0.0227667
Sample_HT-234_d80_Lung-airway	4321	3809	1961	0.0234546
Sample_HT-234_d80_Lung-distal	7184	3496.5	1861	0.0233088
Sample_HT-236_d132_Colon	5512	2605.5	1417.5	0.039547
Sample_HT-236_d132_Duodenum	5610	2790.5	1497	0.0290437
Sample_HT-236_d132_Ileum	4315	2981	1557	0.0332922
Sample_HT-243_d47_Small-intestine	4236	4769.5	2297.5	0.0236496
Sample_HT-243_d47_Stomach	5068	3525.5	1869	0.023102
Sample_HT-260_d59_Proximal-small-intestine	5115	9150	3730	0.061919
Sample_HT-274_d72_Duodenum	3774	6080.5	2851.5	0.0614373
Adult_HT-185_adult_Duo	2689	9340	2145	0.168201
Adult_HT-188_adult_Duo	2511	9093	2292	0.13388
