## Supplemental Table 7 for "An organoid and multi-organ developmental cell atlas reveals multilineage fate specification in the human intestine"

### Sheet: final_GI_disease_list
GI Disease	Gene	Category
Congenital short bowel syndrome	FLNA	hereditary diseases affecting GI
Congenital short bowel syndrome	CLMP	hereditary diseases affecting GI
Hirschsprung disease	ECE1	hereditary diseases affecting GI
Hirschsprung disease	EDN3	hereditary diseases affecting GI
Hirschsprung disease	EDNRB	hereditary diseases affecting GI
Hirschsprung disease	GDNF	hereditary diseases affecting GI
Hirschsprung disease	NRTN	hereditary diseases affecting GI
Hirschsprung disease	RET	hereditary diseases affecting GI
Hirschsprung disease	SEMA3D	hereditary diseases affecting GI
Hirschsprung disease	SEMA3C	hereditary diseases affecting GI
Hirschsprung disease	DUSP1	hereditary diseases affecting GI
Chronic enteropathy associated with SLCO2A1 gene	SLCO2A1	hereditary diseases affecting GI
Megacystis microcolon intestinal hypoperistalsis syndrome	ACTG2	hereditary diseases affecting GI
Megacystis microcolon intestinal hypoperistalsis syndrome	LMOD1	hereditary diseases affecting GI
Megacystis microcolon intestinal hypoperistalsis syndrome	MYH11	hereditary diseases affecting GI
Megacystis microcolon intestinal hypoperistalsis syndrome	MYLK	hereditary diseases affecting GI
Hartnup disease	SLC6A19	hereditary diseases affecting GI
Chronic atrial and intestinal dysrhythmia	SGO1	hereditary diseases affecting GI
Chylomicron retention disease	SAR1B	hereditary diseases affecting GI
Microvillus inclusion disease	MYO5B	hereditary diseases affecting GI
Microvillus inclusion disease	STX3	hereditary diseases affecting GI
Glucose-galactose malabsorption	SLC5A1	hereditary diseases affecting GI
Hereditary fructose intolerance	ALDOB	hereditary diseases affecting GI
Peutz-Jeghers syndrome	STK11	hereditary diseases affecting GI
Autosomal recessive early-onset inflammatory bowel disease	TTC7A	hereditary diseases affecting GI
Congenital sucrase-isomaltase deficiency	SI	hereditary diseases affecting GI
Congenital secretory diarrhea	SLC26A3	hereditary diseases affecting GI
Congenital secretory diarrhea	MYO5B	hereditary diseases affecting GI
Congenital secretory diarrhea	SPINT2	hereditary diseases affecting GI
Congenital secretory diarrhea	NEUROG3	hereditary diseases affecting GI
Congenital secretory diarrhea	GUCY2C	hereditary diseases affecting GI
Congenital secretory diarrhea	DGAT1	hereditary diseases affecting GI
Congenital secretory diarrhea	SLC9A3	hereditary diseases affecting GI
Congenital secretory diarrhea	WNT2B	hereditary diseases affecting GI
Congenital secretory diarrhea	PLVAP	hereditary diseases affecting GI
Congenital secretory diarrhea	PERCC1	hereditary diseases affecting GI
Mitochondrial neurogastrointestinal encephalopathy syndrome	TYMP	hereditary diseases affecting GI
Autoinflammation with infantile enterocolitis	NLRC4	hereditary diseases affecting GI
Cystic fibrosis	CFTR	hereditary diseases affecting GI
Familial Adenomatous Polyposis (FAP)	APC	hereditary diseases affecting GI
Lynch Syndrome( Hereditary nonpolyposis colorectal cancer)	MLH1	hereditary diseases affecting GI
Lynch Syndrome( Hereditary nonpolyposis colorectal cancer)	MSH2	hereditary diseases affecting GI
Lynch Syndrome( Hereditary nonpolyposis colorectal cancer)	MSH6	hereditary diseases affecting GI
Lynch Syndrome( Hereditary nonpolyposis colorectal cancer)	PMS2	hereditary diseases affecting GI
Lynch Syndrome( Hereditary nonpolyposis colorectal cancer)	EPCAM	hereditary diseases affecting GI
Fructolysis (linked to cardiac disease but also has GI phenotype)	KHK	hereditary diseases affecting GI
Fructolysis (linked to cardiac disease but also has GI phenotype)	SF3B1	hereditary diseases affecting GI
Hereditary Hemochromatosis	SLC40A1	hereditary diseases affecting GI
Hereditary Hemochromatosis	TFR2	hereditary diseases affecting GI
Chron's disease, intestinal dismotility	SLC12A2	IBD, colitis and other inflammation related
Pediatric Crohn's disease	DUOX2	IBD, colitis and other inflammation related
Pediatric Crohn's disease	APOA1	IBD, colitis and other inflammation related
Pediatric Crohn's disease	NOD2	IBD, colitis and other inflammation related
Pediatric Crohn's disease	IL23R	IBD, colitis and other inflammation related
Pediatric Crohn's disease	IRGM	IBD, colitis and other inflammation related
Pediatric Crohn's disease	ATG16L1	IBD, colitis and other inflammation related
Pediatric Crohn's disease	LACC1	IBD, colitis and other inflammation related
Chron's Disease	ATG16L1	IBD, colitis and other inflammation related
Chron's Disease	HLA-DRB1	IBD, colitis and other inflammation related
Chron's Disease	IL10	IBD, colitis and other inflammation related
Chron's Disease	IL12B	IBD, colitis and other inflammation related
Chron's Disease	IL23R	IBD, colitis and other inflammation related
Chron's Disease	JAK2	IBD, colitis and other inflammation related
Chron's Disease	LRRK2	IBD, colitis and other inflammation related
Chron's Disease	MUC2	IBD, colitis and other inflammation related
Chron's Disease	SLC22A4	IBD, colitis and other inflammation related
Chron's Disease	SLC22A5	IBD, colitis and other inflammation related
Chron's Disease	STAT3	IBD, colitis and other inflammation related
Chron's Disease	TYK2	IBD, colitis and other inflammation related
Immune dysregulation with inflammatory bowel disease	IL10	IBD, colitis and other inflammation related
Immune dysregulation with inflammatory bowel disease	IL10RA	IBD, colitis and other inflammation related
Immune dysregulation with inflammatory bowel disease	IL10RB	IBD, colitis and other inflammation related
Immune dysregulation with inflammatory bowel disease	NFAT5	IBD, colitis and other inflammation related
Immune dysregulation with inflammatory bowel disease	RIPK1	IBD, colitis and other inflammation related
Immune dysregulation with inflammatory bowel disease	TGFB1	IBD, colitis and other inflammation related
Model of intestinal fibrosis by Spence lab (Chron's) (complication of IBD)	COL1A1	IBD, colitis and other inflammation related
Model of intestinal fibrosis by Spence lab (Chron's) (complication of IBD)	ACTA2	IBD, colitis and other inflammation related
Model of intestinal fibrosis by Spence lab (Chron's) (complication of IBD)	FN1	IBD, colitis and other inflammation related
Model of intestinal fibrosis by Spence lab (Chron's) (complication of IBD)	MYLK	IBD, colitis and other inflammation related
Model of intestinal fibrosis by Spence lab (Chron's) (complication of IBD)	MKL1	IBD, colitis and other inflammation related
IBD	F3	IBD, colitis and other inflammation related
IBD	SOX6	IBD, colitis and other inflammation related
IBD	TNFSF14	IBD, colitis and other inflammation related
IBD	IL33	IBD, colitis and other inflammation related
IBD	ACKR3 (CXCR7)	IBD, colitis and other inflammation related
IBD	TXN	IBD, colitis and other inflammation related
IBD	ABCB1	IBD, colitis and other inflammation related
Pediatric IBD	SLC2A3 (GLUT2)	IBD, colitis and other inflammation related
IBD-Ulcerative Colitis Type	ABCB1	IBD, colitis and other inflammation related
IBD-Ulcerative Colitis Type	IL23R	IBD, colitis and other inflammation related
IBD-Ulcerative Colitis Type	IRF5	IBD, colitis and other inflammation related
IBD-Ulcerative Colitis Type	PTPN2	IBD, colitis and other inflammation related
IBD-Ulcerative Colitis Type	NPSR1	IBD, colitis and other inflammation related
IBD-Ulcerative Colitis Type	TFPI	IBD, colitis and other inflammation related
IBD-Ulcerative Colitis Type	ANXA2	IBD, colitis and other inflammation related
Mesenchymal tumor of small intestine/GIST	KIT	Cancer
Mesenchymal tumor of small intestine/GIST	PDGFRA	Cancer
Mesenchymal tumor of small intestine/GIST	SDHA	Cancer
Mesenchymal tumor of small intestine/GIST	SDHB	Cancer
Mesenchymal tumor of small intestine/GIST	SDHC	Cancer
Mesenchymal tumor of small intestine/GIST	SDHD	Cancer
Colorectal cancer	MYC	Cancer
Chronic intestinal pseudo-obstruction and arrhythmias	BIRC5	Cancer
Hereditary Diffuse Gastric Cancer	CDH1	Cancer
Gastrointestinal stromal tumor (GIST)	BRAF	Cancer
Celiac disease	HLA-DQA1	Others
Celiac disease	HLA-DQB1	Others
Lactose intolerance	LCT	Others
Lactose intolerance	MCM6	Others
Juvenile polyposis syndrome	BMPR1A	Others
Juvenile polyposis syndrome	SMAD4	Others
MYH Associated Polyposis	MUTYH	Others
Microbiota-Induced Intestinal cascular remodelling	F2R	Others
Cowden Syndrome	PTEN	Others
Cowden Syndrome	KLLN	Others
Galactosialidosis	CTSA	Others
